# High resolution profiling of cell cycle-dependent protein and phosphorylation abundance changes in non-transformed cells

**DOI:** 10.1101/2024.06.20.599917

**Authors:** Camilla Rega, Ifigenia Tsitsa, Theodoros I. Roumeliotis, Izabella Krystkowiak, Maria Portillo, Lu Yu, Julia Vorhauser, Jonathon Pines, Joerg Mansfeld, Jyoti Choudhary, Norman E. Davey

## Abstract

The cell cycle governs a precise series of molecular events, regulated by coordinated changes in protein and phosphorylation abundance, that culminates in the generation of two daughter cells. Here, we present a proteomic and phosphoproteomic analysis of the human cell cycle in hTERT-RPE-1 cells using deep quantitative mass spectrometry by isobaric labelling. Through analysing non-transformed cells, and improving the temporal resolution and coverage of key cell cycle regulators, we present a dataset of cell cycle-dependent protein and phosphorylation site oscillation that offers a foundational reference for investigating cell cycle regulation. These data reveal uncharacterised regulatory intricacies including proteins and phosphorylation sites exhibiting previously unreported cell cycle-dependent oscillation, and novel proteins targeted for degradation during mitotic exit. Integrated with complementary resources, our data link cycle-dependent abundance dynamics to functional changes and are accessible through the Cell Cycle database (CCdb), an interactive web-based resource for the cell cycle community.
