## Supplementary Table for "High resolution profiling of cell cycle-dependent protein and phosphorylation abundance changes in non-transformed cells": Sup Table 3 - CCD Cut offs.xlsx

### Sheet: Sheet1
Time-course dataset
lower_limit	upper limit	lower limit (log2)	upper limit (log2)	#bin	#background	#cell_cycle	fold enrichment	p-value
1	1.1	0	0.14	38	7893	3	0.94	1
1.1	1.2	0.14	0.26	109	7893	11	1.235	0.479
1.2	1.3	0.26	0.38	52	7893	16	3.663	3.77e-06
1.3	1.4	0.38	0.49	48	7893	11	2.728	0.00186
1.4	1.5	0.49	0.58	21	7893	8	4.535	0.000192
1.5	10	0.58	3.32	188	7893	126	7.979	6.15e-84
Mitotic Exit dataset
lower_limit	upperlimit	lower limit (log2)	upper limit (log2)	#bin	#background	#cell_cycle	fold enrichment	p-value
0.1	0.2	-3.32	-2.32	4	7937	4	10.949	7.05e-05
0.2	0.3	-2.32	-1.74	14	7937	12	9.384	2.83e-11
0.3	0.4	-1.74	-1.32	17	7937	15	9.66	3.38e-14
0.4	0.5	-1.32	-1	18	7937	8	4.866	9.46e-05
0.5	0.6	-1	-0.74	25	7937	7	3.066	0.00593
0.6	0.7	-0.74	-0.51	58	7937	12	2.265	0.00939
0.7	0.8	-0.51	-0.32	66	7937	12	1.991	0.0178
0.8	0.9	-0.32	-0.15	131	7937	17	1.443	0.123
0.9	1	-0.15	0	26	7937	2	0.842	1
1	1.1	0	0.14	20	7937	6	3.285	0.00742
1.1	1.2	0.14	0.26	134	7937	13	1.062	0.763
1.2	1.3	0.26	0.38	56	7937	9	1.76	0.0972
1.3	1.4	0.38	0.49	14	7937	0	0	0.631
1.4	1.5	0.49	0.58	13	7937	1	0.842	1
1.5	1.6	0.58	0.68	6	7937	0	0	1
1.6	1.7	0.68	0.77	7	7937	0	0	1
1.7	1.8	0.77	0.85	4	7937	0	0	1
1.8	1.9	0.85	0.93	2	7937	1	5.474	0.175
1.9	2	0.93	1	3	7937	0	0	1
2	10	1	3.32	2	7937	0	0	1
