## Supplementary Table for "High resolution profiling of cell cycle-dependent protein and phosphorylation abundance changes in non-transformed cells": Sup Table 6 - GO term enrichment analysis - ME.xlsx

### Sheet: Proteins
pvalBH	pval	count	enrichment	count non-CCD	id	name	category	GO_level	cell_cycle_process
5.6e-23	8.4e-27	49	7.088	370	GO:1903047	mitotic cell cycle process	biological_process	6	cell cycle process
8.6e-23	6.5e-27	59	5.416	583	GO:0022402	cell cycle process	biological_process	4	cell cycle process
6e-21	1.4e-24	33	12.351	143	GO:0098813	nuclear chromosome segregation	biological_process	6	chromosome segregation
3.6e-20	1.1e-23	49	5.947	441	GO:0000278	mitotic cell cycle	biological_process	4	cell cycle
8.7e-20	3.3e-23	34	10.398	175	GO:0000280	nuclear division	biological_process	7	nuclear division
1.3e-19	5.9e-23	29	13.983	111	GO:0140014	mitotic nuclear division	biological_process	12	nuclear division
4.2e-19	2.2e-22	36	8.798	219	GO:0007059	chromosome segregation	biological_process	5	chromosome segregation
1.2e-18	7.1e-22	34	9.332	195	GO:0048285	organelle fission	biological_process	6
3.6e-18	2.4e-21	62	3.918	847	GO:0007049	cell cycle	biological_process	3	cell cycle
7.4e-18	5.6e-21	26	14.495	96	GO:0000819	sister chromatid segregation	biological_process	11	chromosome segregation
4.3e-17	3.9e-20	25	14.387	93	GO:0000070	mitotic sister chromatid segregation	biological_process	17	nuclear division
4.3e-17	3.6e-20	42	5.931	379	GO:0051301	cell division	biological_process	3	cell division
1.2e-16	1.2e-19	46	5.087	484	GO:0010564	regulation of cell cycle process	biological_process	9	regulation of cell cycle
2.2e-15	2.3e-18	53	4.001	709	GO:0051726	regulation of cell cycle	biological_process	7	regulation of cell cycle
4.9e-13	5.5e-16	19	15.407	66	GO:0007088	regulation of mitotic nuclear division	biological_process	22	nuclear division
3.2e-12	4.1e-15	33	5.554	318	GO:0051276	chromosome organization	biological_process	6	chromosome organization
3.3e-12	4e-15	19	13.559	75	GO:0051783	regulation of nuclear division	biological_process	13	nuclear division
3.9e-12	5.3e-15	20	12.027	89	GO:1902850	microtubule cytoskeleton organization involved in mitosis	biological_process	13	cell cycle process
4.4e-12	6.3e-15	33	5.468	323	GO:0000226	microtubule cytoskeleton organization	biological_process	8
4.9e-12	7.4e-15	18	14.597	66	GO:0007052	mitotic spindle organization	biological_process	15	spindle organization
4.5e-11	7.1e-14	21	9.445	119	GO:0007051	spindle organization	biological_process	11	spindle organization
5.7e-11	9.4e-14	38	4.219	482	GO:0007017	microtubule-based process	biological_process	3
1.4e-10	2.5e-13	30	5.317	302	GO:1901987	regulation of cell cycle phase transition	biological_process	11	regulation of cell cycle
1.6e-10	3.1e-13	22	8.065	146	GO:0090068	positive regulation of cell cycle process	biological_process	13	regulation of cell cycle
1.7e-10	3e-13	31	5.074	327	GO:0007346	regulation of mitotic cell cycle	biological_process	9	regulation of cell cycle
2.2e-10	4.3e-13	19	10.068	101	GO:0051983	regulation of chromosome segregation	biological_process	11	chromosome segregation
2.3e-10	4.9e-13	14	18.732	40	GO:0010965	regulation of mitotic sister chromatid separation	biological_process	27	nuclear division
2.3e-10	4.7e-13	8	214.083	2	GO:0051231	spindle elongation	biological_process	14	spindle organization
5.2e-10	1.1e-12	26	5.947	234	GO:1901990	regulation of mitotic cell cycle phase transition	biological_process	16	regulation of cell cycle
2.1e-09	4.9e-12	7	374.645	1	GO:0000022	mitotic spindle elongation	biological_process	25	spindle organization
2.2e-09	4.9e-12	7	374.645	1	GO:0051256	mitotic spindle midzone assembly	biological_process	33	spindle organization
6.2e-09	1.5e-11	14	13.876	54	GO:1905818	regulation of chromosome separation	biological_process	13	chromosome segregation
7.1e-09	1.8e-11	16	10.572	81	GO:0033045	regulation of sister chromatid segregation	biological_process	21	chromosome segregation
7.8e-09	2e-11	15	11.806	68	GO:0030071	regulation of mitotic metaphase/anaphase transition	biological_process	32	chromosome segregation
1.1e-08	2.8e-11	15	11.469	70	GO:1902099	regulation of metaphase/anaphase transition of cell cycle	biological_process	25	chromosome segregation
1.6e-08	4.2e-11	22	6.133	192	GO:0045787	positive regulation of cell cycle	biological_process	10	regulation of cell cycle
1.8e-08	5e-11	14	12.488	60	GO:0050000	chromosome localization	biological_process	4
2.5e-08	7.1e-11	7	124.882	3	GO:0051255	spindle midzone assembly	biological_process	18	spindle organization
2.7e-08	8.4e-11	12	16.468	39	GO:0033047	regulation of mitotic sister chromatid segregation	biological_process	28	nuclear division
2.8e-08	8.3e-11	11	20.301	29	GO:0090307	mitotic spindle assembly	biological_process	29	spindle organization
2.8e-08	8.2e-11	16	9.41	91	GO:0051302	regulation of cell division	biological_process	7	cell division
4.7e-08	1.5e-10	13	13.128	53	GO:0051303	establishment of chromosome localization	biological_process	10
6.6e-08	2.1e-10	14	11.019	68	GO:0051225	spindle assembly	biological_process	17	spindle organization
1.2e-07	4.1e-10	8	42.817	10	GO:0051988	regulation of attachment of spindle microtubules to kinetochore	biological_process	13	chromosome segregation
1.5e-07	5.2e-10	12	13.665	47	GO:0051310	metaphase plate congression	biological_process	15	chromosome segregation
2.1e-07	7.3e-10	15	8.822	91	GO:0007093	mitotic cell cycle checkpoint signaling	biological_process	31	regulation of cell cycle
4e-07	1.4e-09	12	12.351	52	GO:0032465	regulation of cytokinesis	biological_process	13	cell division
1.5e-06	5.5e-09	27	3.783	382	GO:0007155	cell adhesion	biological_process	3
1.6e-06	6e-09	15	7.433	108	GO:0044770	cell cycle phase transition	biological_process	5	cell cycle process
3.9e-06	1.4e-08	15	6.921	116	GO:1901991	negative regulation of mitotic cell cycle phase transition	biological_process	23	regulation of cell cycle
3.9e-06	1.5e-08	12	9.731	66	GO:0000281	mitotic cytokinesis	biological_process	10	cell division
4.2e-06	1.7e-08	7	34.059	11	GO:1901970	positive regulation of mitotic sister chromatid separation	biological_process	33	nuclear division
4.5e-06	1.8e-08	14	7.493	100	GO:0044772	mitotic cell cycle phase transition	biological_process	8	cell cycle process
4.5e-06	1.8e-08	8	22.535	19	GO:0032467	positive regulation of cytokinesis	biological_process	19	cell division
4.8e-06	2e-08	15	6.746	119	GO:0000075	cell cycle checkpoint signaling	biological_process	26	regulation of cell cycle
7.7e-06	3.4e-08	8	20.389	21	GO:0071173	spindle assembly checkpoint signaling	biological_process	28	regulation of cell cycle
7.8e-06	3.4e-08	8	20.389	21	GO:0071174	mitotic spindle checkpoint signaling	biological_process	33	regulation of cell cycle
8e-06	3.4e-08	8	20.389	21	GO:0007094	mitotic spindle assembly checkpoint signaling	biological_process	77	nuclear division
9e-06	4e-08	5	133.802	2	GO:1903490	positive regulation of mitotic cytokinesis	biological_process	25	cell division
1e-05	4.5e-08	8	19.462	22	GO:0031577	spindle checkpoint signaling	biological_process	27	regulation of cell cycle
1.3e-05	6e-08	37	2.647	748	GO:0007010	cytoskeleton organization	biological_process	6
1.5e-05	6.9e-08	26	3.436	405	GO:0016477	cell migration	biological_process	4
1.5e-05	7.8e-08	8	17.84	24	GO:0045841	negative regulation of mitotic metaphase/anaphase transition	biological_process	62	nuclear division
1.5e-05	8e-08	28	3.209	467	GO:0048870	cell motility	biological_process	3
1.6e-05	7.8e-08	8	17.84	24	GO:0033046	negative regulation of sister chromatid segregation	biological_process	30	chromosome segregation
1.6e-05	7.8e-08	8	17.84	24	GO:0033048	negative regulation of mitotic sister chromatid segregation	biological_process	38	nuclear division
1.6e-05	7.8e-08	8	17.84	24	GO:2000816	negative regulation of mitotic sister chromatid separation	biological_process	44	nuclear division
1.6e-05	7.8e-08	9	13.762	35	GO:0051781	positive regulation of cell division	biological_process	10	cell division
1.6e-05	7.8e-08	9	13.762	35	GO:0044839	cell cycle G2/M phase transition	biological_process	6	cell cycle process
1.9e-05	1e-07	8	17.127	25	GO:1905819	negative regulation of chromosome separation	biological_process	19	chromosome segregation
1.9e-05	1e-07	8	17.127	25	GO:1902100	negative regulation of metaphase/anaphase transition of cell cycle	biological_process	31	chromosome segregation
2.4e-05	1.3e-07	8	16.468	26	GO:0051985	negative regulation of chromosome segregation	biological_process	16	chromosome segregation
2.4e-05	1.3e-07	8	16.468	26	GO:0007062	sister chromatid cohesion	biological_process	9	cell cycle process
2.5e-05	1.4e-07	12	7.738	83	GO:0010466	negative regulation of peptidase activity	biological_process	36	metabolic process
2.5e-05	1.4e-07	9	12.676	38	GO:0007080	mitotic metaphase plate congression	biological_process	27	nuclear division
2.6e-05	1.4e-07	9	12.676	38	GO:0007156	homophilic cell adhesion via plasma membrane adhesion molecules	biological_process	6
2.7e-05	1.5e-07	15	5.694	141	GO:0045930	negative regulation of mitotic cell cycle	biological_process	13	regulation of cell cycle
2.9e-05	1.7e-07	19	4.346	234	GO:0140694	non-membrane-bounded organelle assembly	biological_process	9
3.1e-05	1.8e-07	12	7.556	85	GO:0061640	cytoskeleton-dependent cytokinesis	biological_process	7	cell division
3.8e-05	2.3e-07	12	7.382	87	GO:0000910	cytokinesis	biological_process	6	cell division
3.8e-05	2.3e-07	5	66.901	4	GO:1902412	regulation of mitotic cytokinesis	biological_process	18	cell division
4.1e-05	2.5e-07	15	5.461	147	GO:0045861	negative regulation of proteolysis	biological_process	23	metabolic process
4.5e-05	2.8e-07	12	7.216	89	GO:0030198	extracellular matrix organization	biological_process	7
4.5e-05	2.8e-07	12	7.216	89	GO:0043062	extracellular structure organization	biological_process	5
4.6e-05	2.8e-07	12	7.216	89	GO:0045229	external encapsulating structure organization	biological_process	5
5.1e-05	3.3e-07	8	14.272	30	GO:0045839	negative regulation of mitotic nuclear division	biological_process	31	nuclear division
6.5e-05	4.2e-07	11	7.85	75	GO:0140013	meiotic nuclear division	biological_process	15	nuclear division
7.7e-05	5.1e-07	8	13.38	32	GO:0051784	negative regulation of nuclear division	biological_process	18	nuclear division
9e-05	6e-07	17	4.438	205	GO:0033044	regulation of chromosome organization	biological_process	12	chromosome organization
2.6e-17	1.4e-20	39	6.777	308	GO:0005819	spindle	cellular_component
4.3e-13	4.8e-16	24	9.805	131	GO:0072686	mitotic spindle	cellular_component
2e-12	4.4e-15	25	8.209	163	GO:0030312	external encapsulating structure	cellular_component
2.4e-12	3.9e-15	25	8.259	162	GO:0031012	extracellular matrix	cellular_component
3e-12	8.2e-15	23	9.118	135	GO:0062023	collagen-containing extracellular matrix	cellular_component
4.6e-12	1.5e-14	53	3.22	881	GO:0015630	microtubule cytoskeleton	cellular_component
7.5e-12	2.9e-14	21	9.946	113	GO:0000922	spindle pole	cellular_component
3.7e-11	1.6e-13	12	32.112	20	GO:0051233	spindle midzone	cellular_component
7.1e-10	3.9e-12	23	6.583	187	GO:0000775	chromosome, centromeric region	cellular_component
7.2e-10	3.5e-12	46	3.136	785	GO:0099080	supramolecular complex	cellular_component
1.5e-09	1e-11	36	3.778	510	GO:0099081	supramolecular polymer	cellular_component
1.7e-09	1e-11	27	5.124	282	GO:0005874	microtubule	cellular_component
3.6e-09	2.6e-11	19	7.763	131	GO:0000776	kinetochore	cellular_component
5.1e-09	3.9e-11	35	3.687	508	GO:0099512	supramolecular fiber	cellular_component
7e-09	5.8e-11	19	7.369	138	GO:0000779	condensed chromosome, centromeric region	cellular_component
1e-08	9.5e-11	22	5.858	201	GO:0000793	condensed chromosome	cellular_component
1.1e-08	9.3e-11	20	6.649	161	GO:0005788	endoplasmic reticulum lumen	cellular_component
4.9e-08	4.8e-10	29	3.97	391	GO:0099513	polymeric cytoskeletal fiber	cellular_component
1e-07	1.1e-09	34	3.321	548	GO:0005815	microtubule organizing center	cellular_component
4.7e-07	5.2e-09	24	4.253	302	GO:0098687	chromosomal region	cellular_component
5.6e-07	6.4e-09	57	2.179	1400	GO:0005856	cytoskeleton	cellular_component
2e-06	2.5e-08	14	7.275	103	GO:0005875	microtubule associated complex	cellular_component
2.1e-06	2.5e-08	9	16.056	30	GO:0005871	kinesin complex	cellular_component
2.2e-06	2.9e-08	6	53.521	6	GO:1990023	mitotic spindle midzone	cellular_component
2.4e-06	3.3e-08	10	12.447	43	GO:0031091	platelet alpha granule	cellular_component
5.1e-06	7.2e-08	16	5.597	153	GO:0030496	midbody	cellular_component
1.1e-05	1.7e-07	8	15.858	27	GO:0005796	Golgi lumen	cellular_component
4.9e-05	7.5e-07	8	12.593	34	GO:0005604	basement membrane	cellular_component
6.1e-08	1.5e-11	14	13.876	54	GO:0005539	glycosaminoglycan binding	molecular_function
8.5e-08	4.1e-11	21	6.535	172	GO:0008017	microtubule binding	molecular_function
5.8e-07	5.6e-10	11	16.354	36	GO:0008201	heparin binding	molecular_function
7.1e-07	5.2e-10	12	13.665	47	GO:0005201	extracellular matrix structural constituent	molecular_function
1.3e-06	1.6e-09	22	4.989	236	GO:0015631	tubulin binding	molecular_function
1.8e-05	3.5e-08	11	10.329	57	GO:0030414	peptidase inhibitor activity	molecular_function
1.9e-05	3.3e-08	10	12.447	43	GO:0003777	microtubule motor activity	molecular_function
2.1e-05	3e-08	11	10.513	56	GO:0004866	endopeptidase inhibitor activity	molecular_function
8e-05	1.8e-07	11	8.658	68	GO:0061135	endopeptidase regulator activity	molecular_function
2.3e-10	2.1e-13	35	4.481	418	R-HSA-69278	Cell Cycle, Mitotic	reactome_pathway
3.3e-10	1.5e-13	39	4.045	516	R-HSA-1640170	Cell Cycle	reactome_pathway
1.2e-09	1.7e-12	18	10.141	95	R-HSA-2500257	Resolution of Sister Chromatid Cohesion	reactome_pathway
2.2e-09	3.9e-12	17	10.58	86	R-HSA-69618	Mitotic Spindle Checkpoint	reactome_pathway
2.8e-09	6.1e-12	14	14.986	50	R-HSA-381426	Regulation of Insulin-like Growth Factor (IGF) transport and uptake by Insulin-like Growth Factor Binding Proteins (IGFBPs)	reactome_pathway
3.1e-09	8.4e-12	24	5.974	215	R-HSA-69620	Cell Cycle Checkpoints	reactome_pathway
1.3e-08	4.8e-11	15	10.997	73	R-HSA-141424	Amplification of signal from the kinetochores	reactome_pathway
1.5e-08	4.8e-11	15	10.997	73	R-HSA-141444	Amplification of signal from unattached kinetochores via a MAD2 inhibitory signal	reactome_pathway
2e-08	7.9e-11	13	13.915	50	R-HSA-8957275	Post-translational protein phosphorylation	reactome_pathway
4.5e-08	2.2e-10	21	5.915	190	R-HSA-2555396	Mitotic Metaphase and Anaphase	reactome_pathway
4.6e-08	2e-10	21	5.947	189	R-HSA-68882	Mitotic Anaphase	reactome_pathway
1.2e-07	6.4e-10	15	8.92	90	R-HSA-9648025	EML4 and NUDC in mitotic spindle formation	reactome_pathway
1.2e-07	7.2e-10	11	15.912	37	R-HSA-983189	Kinesins	reactome_pathway
2e-07	1.2e-09	25	4.401	304	R-HSA-68886	M Phase	reactome_pathway
2.9e-07	1.9e-09	18	6.297	153	R-HSA-2467813	Separation of Sister Chromatids	reactome_pathway
3.3e-07	2.4e-09	26	4.093	340	R-HSA-109582	Hemostasis	reactome_pathway
5.1e-07	3.9e-09	16	7.019	122	R-HSA-1474244	Extracellular matrix organization	reactome_pathway
6.5e-07	5.2e-09	18	5.874	164	R-HSA-68877	Mitotic Prometaphase	reactome_pathway
8.9e-07	7.6e-09	15	7.298	110	R-HSA-5663220	RHO GTPases Activate Formins	reactome_pathway
6.4e-06	5.7e-08	10	11.635	46	R-HSA-1474228	Degradation of the extracellular matrix	reactome_pathway
4e-05	3.8e-07	11	7.956	74	R-HSA-6811434	COPI-dependent Golgi-to-ER retrograde traffic	reactome_pathway
4.3e-05	4.6e-07	5	53.521	5	R-HSA-3560783	Defective B4GALT7 causes EDS, progeroid type	reactome_pathway
4.5e-05	4.6e-07	5	53.521	5	R-HSA-3560801	Defective B3GAT3 causes JDSSDHD	reactome_pathway
4.7e-05	4.6e-07	5	53.521	5	R-HSA-4420332	Defective B3GALT6 causes EDSP2 and SEMDJL1	reactome_pathway
5.6e-05	6.2e-07	8	12.975	33	R-HSA-4615885	SUMOylation of DNA replication proteins	reactome_pathway

### Sheet: Proteins_CC
pvalBH	pval	count	enrichment	M	id	name	category
2.6e-17	1.4e-20	39	6.777	308	GO:0005819	spindle	cellular_component
4.3e-13	4.8e-16	24	9.805	131	GO:0072686	mitotic spindle	cellular_component
2e-12	4.4e-15	25	8.209	163	GO:0030312	external encapsulating structure	cellular_component
2.4e-12	3.9e-15	25	8.259	162	GO:0031012	extracellular matrix	cellular_component
3e-12	8.2e-15	23	9.118	135	GO:0062023	collagen-containing extracellular matrix	cellular_component
4.6e-12	1.5e-14	53	3.22	881	GO:0015630	microtubule cytoskeleton	cellular_component
7.5e-12	2.9e-14	21	9.946	113	GO:0000922	spindle pole	cellular_component
3.7e-11	1.6e-13	12	32.112	20	GO:0051233	spindle midzone	cellular_component
7.1e-10	3.9e-12	23	6.583	187	GO:0000775	chromosome, centromeric region	cellular_component
7.2e-10	3.5e-12	46	3.136	785	GO:0099080	supramolecular complex	cellular_component
1.5e-09	1e-11	36	3.778	510	GO:0099081	supramolecular polymer	cellular_component
1.7e-09	1e-11	27	5.124	282	GO:0005874	microtubule	cellular_component
3.6e-09	2.6e-11	19	7.763	131	GO:0000776	kinetochore	cellular_component
5.1e-09	3.9e-11	35	3.687	508	GO:0099512	supramolecular fiber	cellular_component
7e-09	5.8e-11	19	7.369	138	GO:0000779	condensed chromosome, centromeric region	cellular_component
1e-08	9.5e-11	22	5.858	201	GO:0000793	condensed chromosome	cellular_component
1.1e-08	9.3e-11	20	6.649	161	GO:0005788	endoplasmic reticulum lumen	cellular_component
4.9e-08	4.8e-10	29	3.97	391	GO:0099513	polymeric cytoskeletal fiber	cellular_component
1e-07	1.1e-09	34	3.321	548	GO:0005815	microtubule organizing center	cellular_component
4.7e-07	5.2e-09	24	4.253	302	GO:0098687	chromosomal region	cellular_component
5.6e-07	6.4e-09	57	2.179	1400	GO:0005856	cytoskeleton	cellular_component
2e-06	2.5e-08	14	7.275	103	GO:0005875	microtubule associated complex	cellular_component
2.1e-06	2.5e-08	9	16.056	30	GO:0005871	kinesin complex	cellular_component
2.2e-06	2.9e-08	6	53.521	6	GO:1990023	mitotic spindle midzone	cellular_component
2.4e-06	3.3e-08	10	12.447	43	GO:0031091	platelet alpha granule	cellular_component
5.1e-06	7.2e-08	16	5.597	153	GO:0030496	midbody	cellular_component
1.1e-05	1.7e-07	8	15.858	27	GO:0005796	Golgi lumen	cellular_component
4.9e-05	7.5e-07	8	12.593	34	GO:0005604	basement membrane	cellular_component

### Sheet: Proteins_Reactome
pvalBH	pval	count	enrichment	M	id	name	category
2.3e-10	2.1e-13	35	4.481	418	R-HSA-69278	Cell Cycle, Mitotic	reactome_pathway
3.3e-10	1.5e-13	39	4.045	516	R-HSA-1640170	Cell Cycle	reactome_pathway
1.2e-09	1.7e-12	18	10.141	95	R-HSA-2500257	Resolution of Sister Chromatid Cohesion	reactome_pathway
2.2e-09	3.9e-12	17	10.58	86	R-HSA-69618	Mitotic Spindle Checkpoint	reactome_pathway
2.8e-09	6.1e-12	14	14.986	50	R-HSA-381426	Regulation of Insulin-like Growth Factor (IGF) transport and uptake by Insulin-like Growth Factor Binding Proteins (IGFBPs)	reactome_pathway
3.1e-09	8.4e-12	24	5.974	215	R-HSA-69620	Cell Cycle Checkpoints	reactome_pathway
1.3e-08	4.8e-11	15	10.997	73	R-HSA-141424	Amplification of signal from the kinetochores	reactome_pathway
1.5e-08	4.8e-11	15	10.997	73	R-HSA-141444	Amplification of signal from unattached kinetochores via a MAD2 inhibitory signal	reactome_pathway
2e-08	7.9e-11	13	13.915	50	R-HSA-8957275	Post-translational protein phosphorylation	reactome_pathway
4.5e-08	2.2e-10	21	5.915	190	R-HSA-2555396	Mitotic Metaphase and Anaphase	reactome_pathway
4.6e-08	2e-10	21	5.947	189	R-HSA-68882	Mitotic Anaphase	reactome_pathway
1.2e-07	6.4e-10	15	8.92	90	R-HSA-9648025	EML4 and NUDC in mitotic spindle formation	reactome_pathway
1.2e-07	7.2e-10	11	15.912	37	R-HSA-983189	Kinesins	reactome_pathway
2e-07	1.2e-09	25	4.401	304	R-HSA-68886	M Phase	reactome_pathway
2.9e-07	1.9e-09	18	6.297	153	R-HSA-2467813	Separation of Sister Chromatids	reactome_pathway
3.3e-07	2.4e-09	26	4.093	340	R-HSA-109582	Hemostasis	reactome_pathway
5.1e-07	3.9e-09	16	7.019	122	R-HSA-1474244	Extracellular matrix organization	reactome_pathway
6.5e-07	5.2e-09	18	5.874	164	R-HSA-68877	Mitotic Prometaphase	reactome_pathway
8.9e-07	7.6e-09	15	7.298	110	R-HSA-5663220	RHO GTPases Activate Formins	reactome_pathway
6.4e-06	5.7e-08	10	11.635	46	R-HSA-1474228	Degradation of the extracellular matrix	reactome_pathway
4e-05	3.8e-07	11	7.956	74	R-HSA-6811434	COPI-dependent Golgi-to-ER retrograde traffic	reactome_pathway
4.3e-05	4.6e-07	5	53.521	5	R-HSA-3560783	Defective B4GALT7 causes EDS, progeroid type	reactome_pathway
4.5e-05	4.6e-07	5	53.521	5	R-HSA-3560801	Defective B3GAT3 causes JDSSDHD	reactome_pathway
4.7e-05	4.6e-07	5	53.521	5	R-HSA-4420332	Defective B3GALT6 causes EDSP2 and SEMDJL1	reactome_pathway
5.6e-05	6.2e-07	8	12.975	33	R-HSA-4615885	SUMOylation of DNA replication proteins	reactome_pathway

### Sheet: Phosphorylation sites
pvalBH	pval	count	enrichment	count non-CCD	id	name	category
6.8e-08	6.2e-12	1069	1.254	980	GO:0071840	cellular component organization or biogenesis	biological_process
1.2e-06	2.2e-10	362	1.614	258	GO:0007049	cell cycle	biological_process
3.7e-06	1e-09	1009	1.234	940	GO:0016043	cellular component organization	biological_process
8.8e-05	3.2e-08	262	1.655	182	GO:0022402	cell cycle process	biological_process
