## Supplementary Table for "High resolution profiling of cell cycle-dependent protein and phosphorylation abundance changes in non-transformed cells": Sup Table 7 - Clusters GO Term enrichment analysis_.xlsx

### Sheet: Clusters
pvalBH	pval	Cluster count	enrichment	count non-CCD	id	name	category	GO_level	cell_cycle_process	Cluster
2.9e-30	2.2e-34	57	6.561	852	GO:0007049	cell cycle	biological_process	3	cell cycle	CCNA2
1.5e-27	2.2e-31	48	7.925	594	GO:0022402	cell cycle process	biological_process	4	cell cycle process	CCNA2
9.2e-25	2.1e-28	39	10.066	380	GO:1903047	mitotic cell cycle process	biological_process	6	cell cycle process	CCNA2
1.2e-24	3.7e-28	41	8.956	449	GO:0000278	mitotic cell cycle	biological_process	4	cell cycle	CCNA2
1.7e-22	6.3e-26	37	9.45	384	GO:0051301	cell division	biological_process	3	cell division	CCNA2
3.2e-18	1.4e-21	31	9.501	320	GO:0051276	chromosome organization	biological_process	6	chromosome organization	CCNA2
1.6e-17	8.5e-21	27	11.614	228	GO:0007059	chromosome segregation	biological_process	5	chromosome segregation	CCNA2
2.4e-17	1.4e-20	25	13.325	184	GO:0000280	nuclear division	biological_process	7	nuclear division	CCNA2
1.2e-16	8.1e-20	23	14.743	153	GO:0098813	nuclear chromosome segregation	biological_process	6	chromosome segregation	CCNA2
1.9e-16	1.4e-19	25	12.019	204	GO:0048285	organelle fission	biological_process	6		CCNA2
3.2e-14	2.7e-17	32	6.302	498	GO:0010564	regulation of cell cycle process	biological_process	9	regulation of cell cycle	CCNA2
5.8e-14	5.2e-17	37	5.005	725	GO:0051726	regulation of cell cycle	biological_process	7	regulation of cell cycle	CCNA2
9.3e-14	9.1e-17	19	15.4	121	GO:0140014	mitotic nuclear division	biological_process	12	nuclear division	CCNA2
1.5e-12	1.6e-15	17	16.508	101	GO:0000070	mitotic sister chromatid segregation	biological_process	17	nuclear division	CCNA2
2.5e-12	2.8e-15	17	15.879	105	GO:0000819	sister chromatid segregation	biological_process	11	chromosome segregation	CCNA2
1.6e-09	1.9e-12	13	17.708	72	GO:0007088	regulation of mitotic nuclear division	biological_process	22	nuclear division	CCNA2
2.4e-09	3.1e-12	27	4.996	530	GO:0006259	DNA metabolic process	biological_process	15	metabolic process	CCNA2
5.5e-09	7.4e-12	13	15.74	81	GO:0051783	regulation of nuclear division	biological_process	13	nuclear division	CCNA2
7.8e-09	1.2e-11	14	12.953	106	GO:0006261	DNA-templated DNA replication	biological_process	17	DNA replication	CCNA2
8.2e-09	1.2e-11	14	12.953	106	GO:0051983	regulation of chromosome segregation	biological_process	11	chromosome segregation	CCNA2
2.4e-08	3.8e-11	21	6.112	337	GO:0007346	regulation of mitotic cell cycle	biological_process	9	regulation of cell cycle	CCNA2
3.2e-08	5.3e-11	14	11.442	120	GO:0000075	cell cycle checkpoint signaling	biological_process	26	regulation of cell cycle	CCNA2
3.4e-08	5.8e-11	11	18.927	57	GO:1905818	regulation of chromosome separation	biological_process	13	chromosome segregation	CCNA2
4.2e-08	7.5e-11	20	6.287	312	GO:1901987	regulation of cell cycle phase transition	biological_process	11	regulation of cell cycle	CCNA2
5.1e-08	9.6e-11	21	5.802	355	GO:0006281	DNA repair	biological_process	21	metabolic process	CCNA2
8.4e-08	1.6e-10	15	9.252	159	GO:0006260	DNA replication	biological_process	16	DNA replication	CCNA2
9.2e-08	1.9e-10	15	9.137	161	GO:1901988	negative regulation of cell cycle phase transition	biological_process	16	regulation of cell cycle	CCNA2
9.4e-08	1.9e-10	12	13.846	85	GO:0033045	regulation of sister chromatid segregation	biological_process	21	chromosome segregation	CCNA2
9.7e-08	2.1e-10	16	8.173	192	GO:0010948	negative regulation of cell cycle process	biological_process	13	regulation of cell cycle	CCNA2
1.1e-07	2.4e-10	13	11.591	110	GO:0044770	cell cycle phase transition	biological_process	5	cell cycle process	CCNA2
2.2e-07	5.5e-10	16	7.617	206	GO:0033044	regulation of chromosome organization	biological_process	12	chromosome organization	CCNA2
2.3e-07	5.3e-10	13	10.805	118	GO:1901991	negative regulation of mitotic cell cycle phase transition	biological_process	23	regulation of cell cycle	CCNA2
2.3e-07	5.5e-10	12	12.52	94	GO:0007093	mitotic cell cycle checkpoint signaling	biological_process	31	regulation of cell cycle	CCNA2
2.7e-07	6.8e-10	17	6.861	243	GO:1901990	regulation of mitotic cell cycle phase transition	biological_process	16	regulation of cell cycle	CCNA2
2.9e-07	7.6e-10	12	12.133	97	GO:1902850	microtubule cytoskeleton organization involved in mitosis	biological_process	13	cell cycle process	CCNA2
5.8e-07	1.6e-09	9	21.016	42	GO:0033047	regulation of mitotic sister chromatid segregation	biological_process	28	nuclear division	CCNA2
9.7e-07	2.7e-09	9	19.615	45	GO:0010965	regulation of mitotic sister chromatid separation	biological_process	27	nuclear division	CCNA2
1.1e-06	3.2e-09	16	6.706	234	GO:0045786	negative regulation of cell cycle	biological_process	10	regulation of cell cycle	CCNA2
1.2e-06	3.6e-09	23	4.256	530	GO:0006974	DNA damage response	biological_process	7		CCNA2
1.5e-06	4.6e-09	13	8.916	143	GO:0045930	negative regulation of mitotic cell cycle	biological_process	13	regulation of cell cycle	CCNA2
2.9e-06	8.9e-09	10	13.435	73	GO:0030071	regulation of mitotic metaphase/anaphase transition	biological_process	32	chromosome segregation	CCNA2
3.3e-06	1.1e-08	10	13.077	75	GO:1902099	regulation of metaphase/anaphase transition of cell cycle	biological_process	25	chromosome segregation	CCNA2
3.3e-06	1.1e-08	7	31.206	22	GO:0071173	spindle assembly checkpoint signaling	biological_process	28	regulation of cell cycle	CCNA2
3.3e-06	1e-08	8	21.795	36	GO:0044839	cell cycle G2/M phase transition	biological_process	6	cell cycle process	CCNA2
3.4e-06	1.1e-08	7	31.206	22	GO:0071174	mitotic spindle checkpoint signaling	biological_process	33	regulation of cell cycle	CCNA2
3.4e-06	1.1e-08	7	31.206	22	GO:0007094	mitotic spindle assembly checkpoint signaling	biological_process	77	nuclear division	CCNA2
3.5e-06	1.2e-08	18	5.223	338	GO:0000226	microtubule cytoskeleton organization	biological_process	8		CCNA2
4e-06	1.4e-08	7	29.849	23	GO:0031577	spindle checkpoint signaling	biological_process	27	regulation of cell cycle	CCNA2
4.5e-06	1.7e-08	11	10.474	103	GO:0044772	mitotic cell cycle phase transition	biological_process	8	cell cycle process	CCNA2
5.9e-06	2.3e-08	7	27.461	25	GO:0045841	negative regulation of mitotic metaphase/anaphase transition	biological_process	62	nuclear division	CCNA2
6e-06	2.3e-08	7	27.461	25	GO:0033046	negative regulation of sister chromatid segregation	biological_process	30	chromosome segregation	CCNA2
6.1e-06	2.3e-08	7	27.461	25	GO:0033048	negative regulation of mitotic sister chromatid segregation	biological_process	38	nuclear division	CCNA2
6.2e-06	2.3e-08	7	27.461	25	GO:2000816	negative regulation of mitotic sister chromatid separation	biological_process	44	nuclear division	CCNA2
7.1e-06	2.9e-08	7	26.405	26	GO:1905819	negative regulation of chromosome separation	biological_process	19	chromosome segregation	CCNA2
7.2e-06	2.9e-08	7	26.405	26	GO:1902100	negative regulation of metaphase/anaphase transition of cell cycle	biological_process	31	chromosome segregation	CCNA2
7.9e-06	3.3e-08	21	4.127	499	GO:0007017	microtubule-based process	biological_process	3		CCNA2
8.6e-06	3.7e-08	7	25.427	27	GO:0051985	negative regulation of chromosome segregation	biological_process	16	chromosome segregation	CCNA2
1e-05	4.5e-08	27	3.194	829	GO:0033043	regulation of organelle organization	biological_process	10		CCNA2
1.9e-05	8.3e-08	7	22.146	31	GO:0045839	negative regulation of mitotic nuclear division	biological_process	31	nuclear division	CCNA2
2.7e-05	1.2e-07	7	20.804	33	GO:0051784	negative regulation of nuclear division	biological_process	18	nuclear division	CCNA2
3.2e-05	1.5e-07	9	11.769	75	GO:0007052	mitotic spindle organization	biological_process	15	spindle organization	CCNA2
4.1e-15	2.3e-18	28	8.608	319	GO:0005819	spindle	cellular_component			CCNA2
2.3e-14	2.6e-17	44	4.075	1059	GO:0005694	chromosome	cellular_component			CCNA2
3.4e-13	9.4e-16	71	2.172	3206	GO:0043228	non-membrane-bounded organelle	cellular_component			CCNA2
3.9e-13	6.4e-16	19	13.702	136	GO:0072686	mitotic spindle	cellular_component			CCNA2
4.3e-13	9.4e-16	71	2.172	3206	GO:0043232	intracellular non-membrane-bounded organelle	cellular_component			CCNA2
4.3e-12	1.4e-14	17	14.25	117	GO:0000922	spindle pole	cellular_component			CCNA2
1.2e-11	4.5e-14	20	9.663	203	GO:0000793	condensed chromosome	cellular_component			CCNA2
4.9e-10	2.1e-12	18	9.195	192	GO:0000775	chromosome, centromeric region	cellular_component			CCNA2
5.8e-10	2.9e-12	16	11.129	141	GO:0000779	condensed chromosome, centromeric region	cellular_component			CCNA2
1.2e-09	6.4e-12	21	6.753	305	GO:0098687	chromosomal region	cellular_component			CCNA2
3.2e-09	1.9e-11	15	10.897	135	GO:0000776	kinetochore	cellular_component			CCNA2
5.6e-09	3.7e-11	33	3.592	901	GO:0015630	microtubule cytoskeleton	cellular_component			CCNA2
1e-07	7.9e-10	6	98.075	6	GO:1990023	mitotic spindle midzone	cellular_component			CCNA2
1.1e-07	7.9e-10	76	1.619	4603	GO:0005634	nucleus	cellular_component			CCNA2
2.2e-07	1.8e-09	24	4.218	558	GO:0005815	microtubule organizing center	cellular_component			CCNA2
2.6e-06	2.4e-08	27	3.294	804	GO:0099080	supramolecular complex	cellular_component			CCNA2
2.7e-06	2.3e-08	7	27.461	25	GO:0051233	spindle midzone	cellular_component			CCNA2
6.5e-06	6.4e-08	16	5.356	293	GO:0005874	microtubule	cellular_component			CCNA2
1.5e-05	1.6e-07	18	4.391	402	GO:0099513	polymeric cytoskeletal fiber	cellular_component			CCNA2
1.7e-05	1.9e-07	12	7.133	165	GO:0000228	nuclear chromosome	cellular_component			CCNA2
3e-05	3.5e-07	35	2.414	1422	GO:0005856	cytoskeleton	cellular_component			CCNA2
4.2e-05	5e-07	8	12.454	63	GO:0005876	spindle microtubule	cellular_component			CCNA2
5.2e-05	6.6e-07	6	22.633	26	GO:0043596	nuclear replication fork	cellular_component			CCNA2
6.2e-05	8.2e-07	5	0.211	2319	GO:0031090	organelle membrane	cellular_component			CCNA2
9.5e-30	4.2e-33	47	9.074	508	R-HSA-1640170	Cell Cycle	reactome_pathway			CCNA2
1e-27	9.3e-31	42	10.022	411	R-HSA-69278	Cell Cycle, Mitotic	reactome_pathway			CCNA2
4.6e-15	6.1e-18	24	10.948	215	R-HSA-69620	Cell Cycle Checkpoints	reactome_pathway			CCNA2
4e-11	7.1e-14	15	16.717	88	R-HSA-69618	Mitotic Spindle Checkpoint	reactome_pathway			CCNA2
1.3e-10	2.9e-13	15	15.012	98	R-HSA-2500257	Resolution of Sister Chromatid Cohesion	reactome_pathway			CCNA2
3.1e-10	8.4e-13	17	10.826	154	R-HSA-2467813	Separation of Sister Chromatids	reactome_pathway			CCNA2
6.5e-10	2.3e-12	18	9.147	193	R-HSA-2555396	Mitotic Metaphase and Anaphase	reactome_pathway			CCNA2
6.9e-10	2.1e-12	18	9.195	192	R-HSA-68882	Mitotic Anaphase	reactome_pathway			CCNA2
6.9e-10	3.1e-12	13	17	75	R-HSA-141424	Amplification of signal from the kinetochores	reactome_pathway			CCNA2
7.7e-10	3.1e-12	13	17	75	R-HSA-141444	Amplification of signal from unattached kinetochores via a MAD2 inhibitory signal	reactome_pathway			CCNA2
1.6e-09	7.7e-12	21	6.687	308	R-HSA-68886	M Phase	reactome_pathway			CCNA2
3.8e-09	2.1e-11	14	12.37	111	R-HSA-5663220	RHO GTPases Activate Formins	reactome_pathway			CCNA2
4.8e-09	2.8e-11	16	9.453	166	R-HSA-68877	Mitotic Prometaphase	reactome_pathway			CCNA2
5e-09	3.1e-11	13	13.858	92	R-HSA-9648025	EML4 and NUDC in mitotic spindle formation	reactome_pathway			CCNA2
8.3e-08	5.9e-10	9	23.856	37	R-HSA-180786	Extension of Telomeres	reactome_pathway			CCNA2
8.9e-08	5.9e-10	7	52.81	13	R-HSA-69186	Lagging Strand Synthesis	reactome_pathway			CCNA2
9e-08	6.8e-10	8	32.692	24	R-HSA-69190	DNA strand elongation	reactome_pathway			CCNA2
1.2e-07	9.4e-10	12	11.888	99	R-HSA-69239	Synthesis of DNA	reactome_pathway			CCNA2
1.2e-07	1e-09	11	14.011	77	R-HSA-5693538	Homology Directed Repair	reactome_pathway			CCNA2
2.1e-07	1.9e-09	11	13.156	82	R-HSA-73886	Chromosome Maintenance	reactome_pathway			CCNA2
2.6e-07	2.4e-09	13	9.444	135	R-HSA-69242	S Phase	reactome_pathway			CCNA2
4e-07	4.2e-09	10	14.638	67	R-HSA-453276	Regulation of mitotic cell cycle	reactome_pathway			CCNA2
4.1e-07	4.2e-09	10	14.638	67	R-HSA-174143	APC/C-mediated degradation of cell cycle proteins	reactome_pathway			CCNA2
4.3e-07	4.2e-09	6	65.384	9	R-HSA-69183	Processive synthesis on the lagging strand	reactome_pathway			CCNA2
4.8e-07	5.4e-09	12	10.059	117	R-HSA-69306	DNA Replication	reactome_pathway			CCNA2
6.9e-07	8e-09	15	6.842	215	R-HSA-195258	RHO GTPase Effectors	reactome_pathway			CCNA2
1.3e-06	1.5e-08	11	10.577	102	R-HSA-5693532	DNA Double-Strand Break Repair	reactome_pathway			CCNA2
2e-06	2.5e-08	9	14.711	60	R-HSA-157579	Telomere Maintenance	reactome_pathway			CCNA2
2.3e-06	2.9e-08	7	26.405	26	R-HSA-174417	Telomere C-strand (Lagging Strand) Synthesis	reactome_pathway			CCNA2
3.1e-06	4.2e-08	9	13.792	64	R-HSA-6804756	Regulation of TP53 Activity through Phosphorylation	reactome_pathway			CCNA2
9.6e-06	1.3e-07	14	5.97	230	R-HSA-73894	DNA Repair	reactome_pathway			CCNA2
1e-05	1.5e-07	12	7.31	161	R-HSA-69275	G2/M Transition	reactome_pathway			CCNA2
1.1e-05	1.6e-07	12	7.265	162	R-HSA-453274	Mitotic G2-G2/M phases	reactome_pathway			CCNA2
1.1e-05	1.8e-07	5	54.486	9	R-HSA-69091	Polymerase switching	reactome_pathway			CCNA2
1.1e-05	1.8e-07	5	54.486	9	R-HSA-69109	Leading Strand Synthesis	reactome_pathway			CCNA2
1.2e-05	1.8e-07	5	54.486	9	R-HSA-69166	Removal of the Flap Intermediate	reactome_pathway			CCNA2
2.7e-05	4.5e-07	7	16.745	41	R-HSA-983189	Kinesins	reactome_pathway			CCNA2
5.6e-05	9.8e-07	5	35.027	14	R-HSA-141405	Inhibition of the proteolytic activity of APC/C required for the onset of anaphase by mitotic spindle checkpoint components	reactome_pathway			CCNA2
5.8e-05	9.8e-07	5	35.027	14	R-HSA-141430	Inactivation of APC/C via direct inhibition of the APC/C complex	reactome_pathway			CCNA2
8.6e-05	1.5e-06	8	10.603	74	R-HSA-5693567	HDR through Homologous Recombination (HRR) or Single Strand Annealing (SSA)	reactome_pathway			CCNA2
9.2e-05	1.7e-06	5	30.649	16	R-HSA-179409	APC-Cdc20 mediated degradation of Nek2A	reactome_pathway			CCNA2
8.7e-36	6.6e-40	47	12.885	374	GO:0051301	cell division	biological_process	3	cell division	CCNB1
4.1e-35	6.1e-39	53	9.226	589	GO:0022402	cell cycle process	biological_process	4	cell cycle process	CCNB1
8.9e-35	2e-38	59	7.117	850	GO:0007049	cell cycle	biological_process	3	cell cycle	CCNB1
1.3e-34	3.9e-38	48	11.134	442	GO:0000278	mitotic cell cycle	biological_process	4	cell cycle	CCNB1
2.1e-32	7.7e-36	44	12.03	375	GO:1903047	mitotic cell cycle process	biological_process	6	cell cycle process	CCNB1
1.5e-31	6.9e-35	37	17.402	218	GO:0007059	chromosome segregation	biological_process	5	chromosome segregation	CCNB1
6.3e-30	3.3e-33	32	22.784	144	GO:0098813	nuclear chromosome segregation	biological_process	6	chromosome segregation	CCNB1
9.4e-25	5.6e-28	47	6.74	715	GO:0051726	regulation of cell cycle	biological_process	7	regulation of cell cycle	CCNB1
2.1e-23	1.4e-26	40	8.37	490	GO:0010564	regulation of cell cycle process	biological_process	9	regulation of cell cycle	CCNB1
2.7e-23	2e-26	29	16.518	180	GO:0000280	nuclear division	biological_process	7	nuclear division	CCNB1
1e-22	8.3e-26	24	25.632	96	GO:0051983	regulation of chromosome segregation	biological_process	11	chromosome segregation	CCNB1
1.4e-22	1.3e-25	24	25.109	98	GO:0000819	sister chromatid segregation	biological_process	11	chromosome segregation	CCNB1
2.9e-22	3e-25	29	14.867	200	GO:0048285	organelle fission	biological_process	6		CCNB1
3e-22	2.9e-25	20	42.72	48	GO:1905818	regulation of chromosome separation	biological_process	13	chromosome segregation	CCNB1
1.8e-20	2.1e-23	32	10.285	319	GO:0051276	chromosome organization	biological_process	6	chromosome organization	CCNB1
3.7e-20	4.5e-23	20	31.547	65	GO:0007088	regulation of mitotic nuclear division	biological_process	22	nuclear division	CCNB1
4.7e-20	6e-23	22	23.496	96	GO:0000070	mitotic sister chromatid segregation	biological_process	17	nuclear division	CCNB1
8.8e-20	1.2e-22	23	20.155	117	GO:0140014	mitotic nuclear division	biological_process	12	nuclear division	CCNB1
2.8e-19	4e-22	20	27.71	74	GO:0051783	regulation of nuclear division	biological_process	13	nuclear division	CCNB1
6e-18	9.1e-21	23	16.263	145	GO:0090068	positive regulation of cell cycle process	biological_process	13	regulation of cell cycle	CCNB1
1.4e-17	2.2e-20	16	43.17	38	GO:0010965	regulation of mitotic sister chromatid separation	biological_process	27	nuclear division	CCNB1
8.4e-16	1.4e-18	28	8.699	330	GO:0007346	regulation of mitotic cell cycle	biological_process	9	regulation of cell cycle	CCNB1
1.4e-15	2.4e-18	23	12.346	191	GO:0045787	positive regulation of cell cycle	biological_process	10	regulation of cell cycle	CCNB1
1.1e-14	2.1e-17	14	38.794	37	GO:0033047	regulation of mitotic sister chromatid segregation	biological_process	28	nuclear division	CCNB1
1.2e-14	2.3e-17	17	21.787	80	GO:0033045	regulation of sister chromatid segregation	biological_process	21	chromosome segregation	CCNB1
2.2e-14	4.3e-17	16	24.484	67	GO:0030071	regulation of mitotic metaphase/anaphase transition	biological_process	32	chromosome segregation	CCNB1
3.2e-14	6.5e-17	16	23.775	69	GO:1902099	regulation of metaphase/anaphase transition of cell cycle	biological_process	25	chromosome segregation	CCNB1
4.1e-14	8.7e-17	22	11.278	200	GO:0033044	regulation of chromosome organization	biological_process	12	chromosome organization	CCNB1
8.3e-14	1.8e-16	17	18.945	92	GO:1902850	microtubule cytoskeleton organization involved in mitosis	biological_process	13	cell cycle process	CCNB1
3.3e-13	7.5e-16	18	15.127	122	GO:0007051	spindle organization	biological_process	11	spindle organization	CCNB1
6.5e-13	1.5e-15	15	22.289	69	GO:0007052	mitotic spindle organization	biological_process	15	spindle organization	CCNB1
1e-12	2.5e-15	22	9.477	238	GO:1901990	regulation of mitotic cell cycle phase transition	biological_process	16	regulation of cell cycle	CCNB1
1.6e-12	3.9e-15	24	7.989	308	GO:1901987	regulation of cell cycle phase transition	biological_process	11	regulation of cell cycle	CCNB1
1.9e-11	4.9e-14	16	14.779	111	GO:0051321	meiotic cell cycle	biological_process	7	cell cycle	CCNB1
2.5e-11	7.3e-14	10	53.962	19	GO:1905820	positive regulation of chromosome separation	biological_process	18	chromosome segregation	CCNB1
2.6e-11	7.3e-14	10	53.962	19	GO:0071173	spindle assembly checkpoint signaling	biological_process	28	regulation of cell cycle	CCNB1
2.7e-11	7.3e-14	10	53.962	19	GO:0071174	mitotic spindle checkpoint signaling	biological_process	33	regulation of cell cycle	CCNB1
2.8e-11	7.3e-14	10	53.962	19	GO:0007094	mitotic spindle assembly checkpoint signaling	biological_process	77	nuclear division	CCNB1
3.7e-11	1.1e-13	10	51.264	20	GO:0031577	spindle checkpoint signaling	biological_process	27	regulation of cell cycle	CCNB1
6e-11	1.8e-13	23	7.082	333	GO:0000226	microtubule cytoskeleton organization	biological_process	8		CCNB1
6.9e-11	2.3e-13	10	46.604	22	GO:0045841	negative regulation of mitotic metaphase/anaphase transition	biological_process	62	nuclear division	CCNB1
7.1e-11	2.3e-13	10	46.604	22	GO:0033046	negative regulation of sister chromatid segregation	biological_process	30	chromosome segregation	CCNB1
7.2e-11	2.3e-13	10	46.604	22	GO:0033048	negative regulation of mitotic sister chromatid segregation	biological_process	38	nuclear division	CCNB1
7.4e-11	2.3e-13	10	46.604	22	GO:2000816	negative regulation of mitotic sister chromatid separation	biological_process	44	nuclear division	CCNB1
9.4e-11	3.2e-13	10	44.577	23	GO:1905819	negative regulation of chromosome separation	biological_process	19	chromosome segregation	CCNB1
9.6e-11	3.2e-13	10	44.577	23	GO:1902100	negative regulation of metaphase/anaphase transition of cell cycle	biological_process	31	chromosome segregation	CCNB1
1e-10	3.6e-13	14	17.088	84	GO:1903046	meiotic cell cycle process	biological_process	9	cell cycle process	CCNB1
1.3e-10	4.6e-13	10	42.72	24	GO:0051985	negative regulation of chromosome segregation	biological_process	16	chromosome segregation	CCNB1
3.4e-10	1.3e-12	13	18.258	73	GO:0140013	meiotic nuclear division	biological_process	15	nuclear division	CCNB1
4.3e-10	1.6e-12	10	36.617	28	GO:0045839	negative regulation of mitotic nuclear division	biological_process	31	nuclear division	CCNB1
7.4e-10	2.8e-12	10	34.176	30	GO:0051784	negative regulation of nuclear division	biological_process	18	nuclear division	CCNB1
7.4e-10	2.9e-12	9	48.566	19	GO:0051984	positive regulation of chromosome segregation	biological_process	16	chromosome segregation	CCNB1
1.2e-09	4.8e-12	32	3.982	824	GO:0033043	regulation of organelle organization	biological_process	10		CCNB1
2e-09	8e-12	12	18.641	66	GO:0000281	mitotic cytokinesis	biological_process	10	cell division	CCNB1
2.4e-09	9.8e-12	25	5.178	495	GO:0007017	microtubule-based process	biological_process	3		CCNB1
4.4e-09	1.9e-11	6	307.584	2	GO:0000022	mitotic spindle elongation	biological_process	25	spindle organization	CCNB1
4.5e-09	1.9e-11	6	307.584	2	GO:0051256	mitotic spindle midzone assembly	biological_process	33	spindle organization	CCNB1
5.5e-09	2.4e-11	8	54.682	15	GO:0008608	attachment of spindle microtubules to kinetochore	biological_process	7	chromosome segregation	CCNB1
8.9e-09	3.9e-11	49	2.445	2055	GO:0006996	organelle organization	biological_process	5		CCNB1
2e-08	9.2e-11	11	17.902	63	GO:2001251	negative regulation of chromosome organization	biological_process	17	chromosome organization	CCNB1
2.3e-08	1.1e-10	8	43.17	19	GO:0032467	positive regulation of cytokinesis	biological_process	19	cell division	CCNB1
2.4e-08	1.1e-10	12	14.475	85	GO:0061640	cytoskeleton-dependent cytokinesis	biological_process	7	cell division	CCNB1
2.8e-08	1.3e-10	13	12.117	110	GO:0044770	cell cycle phase transition	biological_process	5	cell cycle process	CCNB1
2.9e-08	1.4e-10	6	153.792	4	GO:0051231	spindle elongation	biological_process	14	spindle organization	CCNB1
2.9e-08	1.4e-10	12	14.142	87	GO:0000910	cytokinesis	biological_process	6	cell division	CCNB1
2.9e-08	1.4e-10	6	153.792	4	GO:0051255	spindle midzone assembly	biological_process	18	spindle organization	CCNB1
2.9e-08	1.5e-10	8	41.011	20	GO:0030261	chromosome condensation	biological_process	7	chromosome organization	CCNB1
3.5e-08	1.8e-10	7	65.245	11	GO:0051988	regulation of attachment of spindle microtubules to kinetochore	biological_process	13	chromosome segregation	CCNB1
5.5e-08	2.8e-10	7	59.808	12	GO:0071459	protein localization to chromosome, centromeric region	biological_process	10		CCNB1
6.2e-08	3.2e-10	12	13.089	94	GO:0007093	mitotic cell cycle checkpoint signaling	biological_process	31	regulation of cell cycle	CCNB1
7.8e-08	4.2e-10	10	18.987	54	GO:0032465	regulation of cytokinesis	biological_process	13	cell division	CCNB1
1.3e-07	6.9e-10	21	5.151	418	GO:0019953	sexual reproduction	biological_process	3		CCNB1
1.4e-07	7.6e-10	12	12.062	102	GO:0044772	mitotic cell cycle phase transition	biological_process	8	cell cycle process	CCNB1
2e-07	1.1e-09	6	87.881	7	GO:0034501	protein localization to kinetochore	biological_process	12		CCNB1
2e-07	1.1e-09	6	87.881	7	GO:1903083	protein localization to condensed chromosome	biological_process	10		CCNB1
3.2e-07	1.8e-09	10	16.02	64	GO:0050000	chromosome localization	biological_process	4		CCNB1
4.4e-07	2.5e-09	9	19.633	47	GO:0045132	meiotic chromosome segregation	biological_process	18	nuclear division	CCNB1
4.5e-07	2.6e-09	13	9.321	143	GO:0045930	negative regulation of mitotic cell cycle	biological_process	13	regulation of cell cycle	CCNB1
4.7e-07	2.8e-09	61	1.861	3361	GO:0016043	cellular component organization	biological_process	4		CCNB1
5.3e-07	3.2e-09	6	68.352	9	GO:0007076	mitotic chromosome condensation	biological_process	19	nuclear division	CCNB1
6.3e-07	3.8e-09	12	10.339	119	GO:1901991	negative regulation of mitotic cell cycle phase transition	biological_process	23	regulation of cell cycle	CCNB1
8.1e-07	5e-09	12	10.085	122	GO:0000075	cell cycle checkpoint signaling	biological_process	26	regulation of cell cycle	CCNB1
8.5e-07	5.3e-09	11	11.748	96	GO:0051302	regulation of cell division	biological_process	7	cell division	CCNB1
1.2e-06	7.3e-09	8	22.784	36	GO:0051781	positive regulation of cell division	biological_process	10	cell division	CCNB1
1.2e-06	7.3e-09	8	22.784	36	GO:0044839	cell cycle G2/M phase transition	biological_process	6	cell cycle process	CCNB1
1.2e-06	7.8e-09	6	55.924	11	GO:0051383	kinetochore organization	biological_process	7	chromosome organization	CCNB1
1.4e-06	9.2e-09	10	13.315	77	GO:1901989	positive regulation of cell cycle phase transition	biological_process	16	regulation of cell cycle	CCNB1
1.7e-06	1.2e-08	6	51.264	12	GO:1901970	positive regulation of mitotic sister chromatid separation	biological_process	33	nuclear division	CCNB1
1.7e-06	1.1e-08	13	8.177	163	GO:1901988	negative regulation of cell cycle phase transition	biological_process	16	regulation of cell cycle	CCNB1
1.7e-06	1.1e-08	9	16.189	57	GO:0051303	establishment of chromosome localization	biological_process	10		CCNB1
3.2e-06	2.2e-08	61	1.761	3552	GO:0071840	cellular component organization or biogenesis	biological_process	3		CCNB1
3.2e-06	2.2e-08	9	14.883	62	GO:1901992	positive regulation of mitotic cell cycle phase transition	biological_process	23	regulation of cell cycle	CCNB1
8.5e-06	6e-08	75	1.487	5171	GO:0050794	regulation of cellular process	biological_process	5		CCNB1
8.6e-06	6.1e-08	6	36.186	17	GO:0007143	female meiotic nuclear division	biological_process	22	nuclear division	CCNB1
1e-05	7.4e-08	7	22.428	32	GO:0000086	G2/M transition of mitotic cell cycle	biological_process	10	cell cycle process	CCNB1
1.1e-05	8e-08	9	12.64	73	GO:0051225	spindle assembly	biological_process	17	spindle organization	CCNB1
1.1e-05	7.9e-08	36	2.456	1503	GO:0051128	regulation of cellular component organization	biological_process	8		CCNB1
1.1e-05	8.2e-08	8	16.083	51	GO:0051310	metaphase plate congression	biological_process	15	chromosome segregation	CCNB1
1.1e-05	8.4e-08	13	6.835	195	GO:0010948	negative regulation of cell cycle process	biological_process	13	regulation of cell cycle	CCNB1
1.2e-05	8.9e-08	7	21.748	33	GO:0090307	mitotic spindle assembly	biological_process	29	spindle organization	CCNB1
1.3e-05	1e-07	14	6.082	236	GO:0045786	negative regulation of cell cycle	biological_process	10	regulation of cell cycle	CCNB1
2.2e-05	1.7e-07	21	3.725	578	GO:0022414	reproductive process	biological_process	3		CCNB1
2.3e-05	1.8e-07	8	14.39	57	GO:0034502	protein localization to chromosome	biological_process	9		CCNB1
2.4e-05	1.9e-07	21	3.693	583	GO:0000003	reproduction	biological_process	2		CCNB1
2.9e-05	2.3e-07	24	3.233	761	GO:0007010	cytoskeleton organization	biological_process	6		CCNB1
3e-05	2.4e-07	9	10.985	84	GO:0045931	positive regulation of mitotic cell cycle	biological_process	13	regulation of cell cycle	CCNB1
6.5e-05	5.2e-07	76	1.41	5528	GO:0050789	regulation of biological process	biological_process	3		CCNB1
6.8e-05	5.5e-07	4	102.528	4	GO:1905821	positive regulation of chromosome condensation	biological_process	20	chromosome organization	CCNB1
7e-05	5.8e-07	5	39.434	13	GO:1903504	regulation of mitotic spindle checkpoint	biological_process	41	regulation of cell cycle	CCNB1
7.1e-05	5.8e-07	5	39.434	13	GO:0090231	regulation of spindle checkpoint	biological_process	34	regulation of cell cycle	CCNB1
7.1e-05	5.8e-07	5	39.434	13	GO:0090266	regulation of mitotic cell cycle spindle assembly checkpoint	biological_process	86	nuclear division	CCNB1
9.7e-05	8.1e-07	13	5.554	240	GO:0140694	non-membrane-bounded organelle assembly	biological_process	9		CCNB1
2.4e-27	1.3e-30	32	18.432	178	GO:0000775	chromosome, centromeric region	cellular_component			CCNB1
2.2e-25	2.4e-28	31	16.554	192	GO:0000793	condensed chromosome	cellular_component			CCNB1
4.3e-23	7e-26	52	5.073	1051	GO:0005694	chromosome	cellular_component			CCNB1
5.3e-23	1.2e-25	33	11.548	293	GO:0098687	chromosomal region	cellular_component			CCNB1
1.1e-21	2.9e-24	25	19.418	132	GO:0000779	condensed chromosome, centromeric region	cellular_component			CCNB1
1.9e-19	6.2e-22	23	18.568	127	GO:0000776	kinetochore	cellular_component			CCNB1
8.6e-19	3.3e-21	30	9.703	317	GO:0005819	spindle	cellular_component			CCNB1
1.8e-14	9.1e-17	70	2.238	3207	GO:0043228	non-membrane-bounded organelle	cellular_component			CCNB1
2.1e-14	9.1e-17	70	2.238	3207	GO:0043232	intracellular non-membrane-bounded organelle	cellular_component			CCNB1
8.3e-12	4.5e-14	36	4.11	898	GO:0015630	microtubule cytoskeleton	cellular_component			CCNB1
9.2e-12	5.5e-14	34	4.374	797	GO:0099080	supramolecular complex	cellular_component			CCNB1
6.8e-10	4.4e-12	16	10.722	153	GO:0030496	midbody	cellular_component			CCNB1
1.2e-09	8.6e-12	20	7.095	289	GO:0005874	microtubule	cellular_component			CCNB1
1.3e-09	1e-11	7	119.616	6	GO:0000940	outer kinetochore	cellular_component			CCNB1
1.3e-08	1.1e-10	15	9.493	162	GO:0000228	nuclear chromosome	cellular_component			CCNB1
2.4e-07	2.1e-09	20	5.126	400	GO:0099513	polymeric cytoskeletal fiber	cellular_component			CCNB1
5.1e-07	5e-09	12	10.085	122	GO:0000922	spindle pole	cellular_component			CCNB1
5.2e-07	4.8e-09	37	2.672	1420	GO:0005856	cytoskeleton	cellular_component			CCNB1
1.5e-06	1.5e-08	8	20.506	40	GO:0000794	condensed nuclear chromosome	cellular_component			CCNB1
2.4e-06	2.6e-08	12	8.604	143	GO:0072686	mitotic spindle	cellular_component			CCNB1
3.5e-06	4e-08	4	410.112	1	GO:0031262	Ndc80 complex	cellular_component			CCNB1
4.9e-06	5.9e-08	56	1.833	3132	GO:0031981	nuclear lumen	cellular_component			CCNB1
9.4e-06	1.2e-07	53	1.876	2896	GO:0005654	nucleoplasm	cellular_component			CCNB1
1.2e-05	1.6e-07	20	3.921	523	GO:0099512	supramolecular fiber	cellular_component			CCNB1
1.2e-05	1.7e-07	20	3.898	526	GO:0099081	supramolecular polymer	cellular_component			CCNB1
2.5e-05	3.5e-07	18	4.129	447	GO:0005813	centrosome	cellular_component			CCNB1
3.2e-05	4.8e-07	20	3.649	562	GO:0005815	microtubule organizing center	cellular_component			CCNB1
3.5e-05	5.5e-07	4	102.528	4	GO:0010369	chromocenter	cellular_component			CCNB1
3.6e-05	5.5e-07	4	102.528	4	GO:0000796	condensin complex	cellular_component			CCNB1
5.9e-05	9.7e-07	68	1.512	4611	GO:0005634	nucleus	cellular_component			CCNB1
9.2e-10	2.2e-13	18	10.546	175	GO:0008017	microtubule binding	molecular_function			CCNB1
6.5e-08	3.2e-11	18	7.69	240	GO:0015631	tubulin binding	molecular_function			CCNB1
3e-20	2.7e-23	35	8.585	418	R-HSA-69278	Cell Cycle, Mitotic	reactome_pathway			CCNB1
3.2e-20	1.4e-23	38	7.536	517	R-HSA-1640170	Cell Cycle	reactome_pathway			CCNB1
4.4e-17	5.9e-20	23	14.831	159	R-HSA-68877	Mitotic Prometaphase	reactome_pathway			CCNB1
8e-17	1.4e-19	28	9.537	301	R-HSA-68886	M Phase	reactome_pathway			CCNB1
2.5e-16	5.7e-19	19	20.724	94	R-HSA-2500257	Resolution of Sister Chromatid Cohesion	reactome_pathway			CCNB1
2.5e-14	6.7e-17	17	20.267	86	R-HSA-69618	Mitotic Spindle Checkpoint	reactome_pathway			CCNB1
3.3e-14	1.2e-16	16	22.784	72	R-HSA-141424	Amplification of signal from the kinetochores	reactome_pathway			CCNB1
3.7e-14	1.2e-16	16	22.784	72	R-HSA-141444	Amplification of signal from unattached kinetochores via a MAD2 inhibitory signal	reactome_pathway			CCNB1
9.9e-14	4.4e-16	21	11.332	190	R-HSA-2555396	Mitotic Metaphase and Anaphase	reactome_pathway			CCNB1
1e-13	4e-16	21	11.392	189	R-HSA-68882	Mitotic Anaphase	reactome_pathway			CCNB1
4.5e-13	2.2e-15	16	18.432	89	R-HSA-9648025	EML4 and NUDC in mitotic spindle formation	reactome_pathway			CCNB1
1e-12	5.6e-15	21	9.877	218	R-HSA-69620	Cell Cycle Checkpoints	reactome_pathway			CCNB1
4.6e-12	2.7e-14	18	12.062	153	R-HSA-2467813	Separation of Sister Chromatids	reactome_pathway			CCNB1
6.1e-12	3.8e-14	16	15.05	109	R-HSA-5663220	RHO GTPases Activate Formins	reactome_pathway			CCNB1
6.1e-11	4.1e-13	19	9.232	211	R-HSA-195258	RHO GTPase Effectors	reactome_pathway			CCNB1
4.3e-08	3e-10	6	123.034	5	R-HSA-2514853	Condensation of Prometaphase Chromosomes	reactome_pathway			CCNB1
4e-07	3e-09	22	4.484	503	R-HSA-194315	Signaling by Rho GTPases	reactome_pathway			CCNB1
6e-07	4.8e-09	22	4.371	516	R-HSA-9716542	Signaling by Rho GTPases, Miro GTPases and RHOBTB3	reactome_pathway			CCNB1
1.5e-05	1.4e-08	4	210.034	7	R-HSA-9661069	Defective binding of RB1 mutants to E2F1,(E2F2, E2F3)	reactome_pathway			CCND1
3.1e-05	1.4e-08	4	210.034	7	R-HSA-9659787	Aberrant regulation of mitotic G1/S transition in cancer due to RB1 defects	reactome_pathway			CCND1
5.3e-05	7e-08	3	1102.68	1	R-HSA-8849470	PTK6 Regulates Cell Cycle	reactome_pathway			CCND1
1.9e-18	1.4e-22	38	6.237	871	GO:0007049	cell cycle	biological_process	3	cell cycle	GMNN
2e-16	3e-20	30	8.139	527	GO:0006259	DNA metabolic process	biological_process	15	metabolic process	GMNN
4.5e-16	1.4e-19	31	7.254	611	GO:0022402	cell cycle process	biological_process	4	cell cycle process	GMNN
4.7e-16	1.1e-19	20	18.567	154	GO:0006260	DNA replication	biological_process	16	DNA replication	GMNN
1.8e-12	6.8e-16	26	7.053	527	GO:0006974	DNA damage response	biological_process	7		GMNN
7e-11	3.2e-14	21	8.457	355	GO:0006281	DNA repair	biological_process	21	metabolic process	GMNN
9.8e-11	5.2e-14	14	18.883	106	GO:0006261	DNA-templated DNA replication	biological_process	17	DNA replication	GMNN
5.9e-09	3.5e-12	30	4.027	1065	GO:0033554	cellular response to stress	biological_process	6		GMNN
1.6e-08	1.1e-11	25	4.85	737	GO:0051726	regulation of cell cycle	biological_process	7	regulation of cell cycle	GMNN
7.6e-08	5.7e-11	17	7.716	315	GO:1901987	regulation of cell cycle phase transition	biological_process	11	regulation of cell cycle	GMNN
8.8e-08	7.2e-11	11	17.474	90	GO:0006275	regulation of DNA replication	biological_process	27	DNA replication	GMNN
2.2e-07	2e-10	20	5.607	510	GO:0010564	regulation of cell cycle process	biological_process	9	regulation of cell cycle	GMNN
2.6e-07	2.5e-10	18	6.418	401	GO:1903047	mitotic cell cycle process	biological_process	6	cell cycle process	GMNN
2.6e-07	2.8e-10	8	34.659	33	GO:0090329	regulation of DNA-templated DNA replication	biological_process	29	DNA replication	GMNN
8.2e-07	9.3e-10	17	6.396	380	GO:0051052	regulation of DNA metabolic process	biological_process	25	metabolic process	GMNN
1.4e-06	1.7e-09	16	6.689	342	GO:0007346	regulation of mitotic cell cycle	biological_process	9	regulation of cell cycle	GMNN
1.5e-06	2e-09	33	2.835	1664	GO:0090304	nucleic acid metabolic process	biological_process	14	metabolic process	GMNN
2.2e-06	2.9e-09	34	2.713	1792	GO:0006950	response to stress	biological_process	3		GMNN
2.2e-06	3.1e-09	18	5.452	472	GO:0000278	mitotic cell cycle	biological_process	4	cell cycle	GMNN
5.3e-06	7.9e-09	11	10.846	145	GO:0045930	negative regulation of mitotic cell cycle	biological_process	13	regulation of cell cycle	GMNN
1.2e-05	1.9e-08	13	7.525	247	GO:1901990	regulation of mitotic cell cycle phase transition	biological_process	16	regulation of cell cycle	GMNN
1.7e-05	2.8e-08	11	9.531	165	GO:1901988	negative regulation of cell cycle phase transition	biological_process	16	regulation of cell cycle	GMNN
4.2e-05	7.2e-08	34	2.4	2025	GO:0006139	nucleobase-containing compound metabolic process	biological_process	12	metabolic process	GMNN
4.9e-05	8.9e-08	14	5.939	337	GO:0051276	chromosome organization	biological_process	6	chromosome organization	GMNN
6.1e-05	1.1e-07	12	7.209	238	GO:0045786	negative regulation of cell cycle	biological_process	10	regulation of cell cycle	GMNN
7.6e-05	1.5e-07	9	11.287	114	GO:0044770	cell cycle phase transition	biological_process	5	cell cycle process	GMNN
7.7e-05	1.6e-07	11	7.983	197	GO:0010948	negative regulation of cell cycle process	biological_process	13	regulation of cell cycle	GMNN
1.5e-10	8.4e-14	32	4.272	1071	GO:0005694	chromosome	cellular_component			GMNN
5.5e-09	6.1e-12	10	29.177	49	GO:0005657	replication fork	cellular_component			GMNN
2.7e-08	4.4e-11	48	2.186	3140	GO:0031981	nuclear lumen	cellular_component			GMNN
5.4e-08	1.5e-10	48	2.125	3229	GO:0043228	non-membrane-bounded organelle	cellular_component			GMNN
6.7e-08	1.5e-10	48	2.125	3229	GO:0043232	intracellular non-membrane-bounded organelle	cellular_component			GMNN
1.1e-07	3.5e-10	45	2.215	2904	GO:0005654	nucleoplasm	cellular_component			GMNN
1e-06	4e-09	55	1.701	4624	GO:0005634	nucleus	cellular_component			GMNN
2.4e-06	1.1e-08	4	571.875	1	GO:0120099	procentriole replication complex	cellular_component			GMNN
2.7e-05	1.6e-07	48	1.771	3876	GO:0031974	membrane-enclosed lumen	cellular_component			GMNN
2.9e-05	1.6e-07	48	1.771	3876	GO:0070013	intracellular organelle lumen	cellular_component			GMNN
3.3e-05	1.6e-07	48	1.771	3876	GO:0043233	organelle lumen	cellular_component			GMNN
3.9e-05	2.8e-07	13	5.938	313	GO:0098687	chromosomal region	cellular_component			GMNN
3.9e-05	2.6e-07	9	10.547	122	GO:0000781	chromosome, telomeric region	cellular_component			GMNN
4.3e-05	3.3e-07	10	8.561	167	GO:0000228	nuclear chromosome	cellular_component			GMNN
8.1e-05	4e-08	11	9.197	171	GO:0140097	catalytic activity, acting on DNA	molecular_function			GMNN
1.8e-11	8.1e-15	25	6.744	530	R-HSA-1640170	Cell Cycle	reactome_pathway			GMNN
5.3e-09	7.1e-12	11	22.15	71	R-HSA-5693567	HDR through Homologous Recombination (HRR) or Single Strand Annealing (SSA)	reactome_pathway			GMNN
5.5e-09	1.2e-11	12	16.986	101	R-HSA-5693532	DNA Double-Strand Break Repair	reactome_pathway			GMNN
5.9e-09	1.6e-11	11	20.424	77	R-HSA-5693538	Homology Directed Repair	reactome_pathway			GMNN
6.3e-09	5.6e-12	16	10.033	228	R-HSA-73894	DNA Repair	reactome_pathway			GMNN
6.6e-09	1.2e-11	20	6.604	433	R-HSA-69278	Cell Cycle, Mitotic	reactome_pathway			GMNN
1.4e-08	5.1e-11	9	30.636	42	R-HSA-5685942	HDR through Homologous Recombination (HRR)	reactome_pathway			GMNN
1.6e-08	5e-11	12	14.918	115	R-HSA-69481	G2/M Checkpoints	reactome_pathway			GMNN
1.7e-08	7e-11	8	42.361	27	R-HSA-176187	Activation of ATR in response to replication stress	reactome_pathway			GMNN
4.5e-08	2e-10	9	25.734	50	R-HSA-5693607	Processing of DNA double-strand break ends	reactome_pathway			GMNN
6.2e-08	3e-10	12	12.615	136	R-HSA-69242	S Phase	reactome_pathway			GMNN
7.5e-08	4e-10	11	14.698	107	R-HSA-69206	G1/S Transition	reactome_pathway			GMNN
1.1e-07	6.5e-10	14	8.896	225	R-HSA-69620	Cell Cycle Checkpoints	reactome_pathway			GMNN
1.7e-07	1e-09	11	13.328	118	R-HSA-69306	DNA Replication	reactome_pathway			GMNN
1.7e-07	1.1e-09	11	13.216	119	R-HSA-453279	Mitotic G1 phase and G1/S transition	reactome_pathway			GMNN
1.8e-07	1.3e-09	7	41.699	24	R-HSA-68962	Activation of the pre-replicative complex	reactome_pathway			GMNN
2e-07	1.6e-09	7	40.031	25	R-HSA-5693616	Presynaptic phase of homologous DNA pairing and strand exchange	reactome_pathway			GMNN
2.2e-07	1.6e-09	7	40.031	25	R-HSA-69190	DNA strand elongation	reactome_pathway			GMNN
2.4e-07	2.1e-09	7	38.492	26	R-HSA-5693579	Homologous DNA Pairing and Strand Exchange	reactome_pathway			GMNN
4.2e-07	3.8e-09	10	14.155	101	R-HSA-69239	Synthesis of DNA	reactome_pathway			GMNN
7.1e-07	6.6e-09	8	21.995	52	R-HSA-69473	G2/M DNA damage checkpoint	reactome_pathway			GMNN
1.5e-06	1.5e-08	7	27.799	36	R-HSA-73893	DNA Damage Bypass	reactome_pathway			GMNN
2.8e-06	3e-08	6	38.991	22	R-HSA-110314	Recognition of DNA damage by PCNA-containing replication complex	reactome_pathway			GMNN
2.9e-06	3e-08	6	38.991	22	R-HSA-5656169	Termination of translesion DNA synthesis	reactome_pathway			GMNN
6.3e-06	7e-08	6	32.993	26	R-HSA-5685938	HDR through Single Strand Annealing (SSA)	reactome_pathway			GMNN
7.3e-06	8.5e-08	6	31.771	27	R-HSA-174417	Telomere C-strand (Lagging Strand) Synthesis	reactome_pathway			GMNN
8.5e-06	1e-07	6	30.636	28	R-HSA-110313	Translesion synthesis by Y family DNA polymerases bypasses lesions on DNA template	reactome_pathway			GMNN
1.6e-05	2e-07	5	47.656	15	R-HSA-69186	Lagging Strand Synthesis	reactome_pathway			GMNN
1.7e-05	2.2e-07	8	13.456	85	R-HSA-73886	Chromosome Maintenance	reactome_pathway			GMNN
1.9e-05	2.6e-07	5	44.678	16	R-HSA-5651801	PCNA-Dependent Long Patch Base Excision Repair	reactome_pathway			GMNN
3.1e-05	4.2e-07	5	39.714	18	R-HSA-5696397	Gap-filling DNA repair synthesis and ligation in GG-NER	reactome_pathway			GMNN
4.3e-05	6.7e-07	6	21.445	40	R-HSA-180786	Extension of Telomeres	reactome_pathway			GMNN
4.4e-05	6.6e-07	5	35.742	20	R-HSA-110373	Resolution of AP sites via the multiple-nucleotide patch replacement pathway	reactome_pathway			GMNN
4.4e-05	6.3e-07	7	15.163	66	R-HSA-6804756	Regulation of TP53 Activity through Phosphorylation	reactome_pathway			GMNN
4.5e-05	6.6e-07	5	35.742	20	R-HSA-9675135	Diseases of DNA repair	reactome_pathway			GMNN
9e-05	1.4e-06	4	63.542	9	R-HSA-5358565	Mismatch repair (MMR) directed by MSH2:MSH6 (MutSalpha)	reactome_pathway			GMNN
